# Identifying cardiac actinin interactomes reveals sarcomere crosstalk with RNA-binding proteins

**DOI:** 10.1101/2020.03.18.994004

**Authors:** Feria A. Ladha, Ketan Thakar, Anthony M. Pettinato, Nicholas Legere, Rachel Cohn, Robert Romano, Emily Meredith, Yu-Sheng Chen, J. Travis Hinson

**Affiliations:** University of Connecticut Health Center, Farmington, CT 06030, USA; The Jackson Laboratory for Genomic Medicine, Farmington, CT 06032, USA; Cardiology Center, UConn Health, Farmington, CT 06030, USA

## Abstract

**Rationale:** Actinins are actin cross-linkers that are ubiquitously expressed and harbor mutations in heritable diseases. The predominant cardiac actinin is encoded by *ACTN2*, which is a core structural component of the sarcomere Z-disk. ACTN2 is required for sarcomere function through complex interactions with proteins involved in sarcomere assembly, cell signaling and transcriptional regulation. However, there remain critical gaps in our knowledge of the complete and dynamic cardiac actinin interactome, which could reveal new insights into sarcomere biology.

**Objective:** We sought to examine the cardiac actinin interactome through sarcomere assembly in human cardiomyocytes.

**Methods and Results:** We utilized CRISPR/Cas9, induced pluripotent stem cell technology and BioID to reveal cardiac actinin protein interactions in human cardiomyocytes. We identified 324 cardiac actinin proximity partners, analyzed networks, and studied interactome changes associated with sarcomere assembly. We focused additional studies on unexpected actinin interactions with effectors with RNA-binding functions. Using RNA immunoprecipitation followed by sequencing, we determined that RNA-binding partners uncovered by actinin BioID were bound to gene transcripts with electron transport chain and mitochondrial biogenesis functions. Mammalian two-hybrid studies established that IGF2BP2, an RNA-binding protein associated with type 2 diabetes, directly interacted with the rod domain of actinin through its K Homology domain. IGF2BP2 was necessary for electron transport chain transcript localization to vicinal RNA-binding proteins, mitochondrial mass and oxidative metabolism. IGF2BP2 knockdown also impaired sarcomere function in a cardiac microtissue assay.

**Conclusions:** This study expands our functional knowledge of cardiac actinin, uncovers new sarcomere interaction partners including those regulated by sarcomere assembly, and reveals sarcomere crosstalk with RNA-binding proteins including IGF2BP2 that are important for metabolic functions.
