## Supplemental Table 1 for "Identifying cardiac actinin interactomes reveals sarcomere crosstalk with RNA-binding proteins"

### Sheet: Raw TMT Experiment 1
Protein Quant (SN>200, IS>0.5)				Summed Intensity (Raw)
				Control_1	Control_2	Control_3	Actinin-BirA*_1	Actinin-BirA*_2	Actinin-BirA*_3
Protein Id	Description	Gene Symbol	Number of peptides	126	127N	127C	128N	128C	129N
sp|P35609|ACTN2_HUMAN	Alpha-actinin-2 OS=Homo sapiens GN=ACTN2 PE=1 SV=1	ACTN2	27	120.484	72.4714	143.44	5439.08	2882.33	2009.93
sp|Q702N8|XIRP1_HUMAN	Xin actin-binding repeat-containing protein 1 OS=Homo sapiens GN=XIRP1 PE=1 SV=1	XIRP1	24	148.225	99.5854	187.823	3853.33	2670.49	674.583
sp|P12814-4|ACTN1_HUMAN	Isoform 4 of Alpha-actinin-1 OS=Homo sapiens GN=ACTN1	ACTN1	22	122.005	64.673	163.926	5200.12	3144.95	2092.04
sp|Q09666|AHNK_HUMAN	Neuroblast differentiation-associated protein AHNAK OS=Homo sapiens GN=AHNAK PE=1 SV=2	AHNAK	22	237.561	159.499	226.65	3446.54	4903.18	688.728
sp|O75112|LDB3_HUMAN	LIM domain-binding protein 3 OS=Homo sapiens GN=LDB3 PE=1 SV=2	LDB3	20	124.273	92.9137	129.608	4651.68	2367.77	1854.43
sp|O43707|ACTN4_HUMAN	Alpha-actinin-4 OS=Homo sapiens GN=ACTN4 PE=1 SV=2	ACTN4	17	165.106	134.742	147.575	3115.67	1447.66	1344.61
sp|O94875-10|SRBS2_HUMAN	Isoform 10 of Sorbin and SH3 domain-containing protein 2 OS=Homo sapiens GN=SORBS2	SORBS2	11	55.0884	30.9609	59.1528	1555.71	1019.77	1088.54
sp|Q96HC4|PDLI5_HUMAN	PDZ and LIM domain protein 5 OS=Homo sapiens GN=PDLIM5 PE=1 SV=5	PDLIM5	10	65.9236	36.0597	67.6367	1525.38	809.459	668.042
tr|D6RB78|D6RB78_HUMAN	PDZ and LIM domain protein 5 OS=Homo sapiens GN=PDLIM5 PE=2 SV=1	PDLIM5	9	10.0506	8.05815	34.8576	1695.53	1211.81	829.139
sp|Q9H987-2|SYP2L_HUMAN	Isoform 2 of Synaptopodin 2-like protein OS=Homo sapiens GN=SYNPO2L	SYNPO2L	8	45.8431	25.4846	49.7007	937.243	765.461	689.607
sp|O94875-2|SRBS2_HUMAN	Isoform 2 of Sorbin and SH3 domain-containing protein 2 OS=Homo sapiens GN=SORBS2	SORBS2	4	8.27929	2.48805	9.86051	599.944	435.158	460.363
sp|P21333|FLNA_HUMAN	Filamin-A OS=Homo sapiens GN=FLNA PE=1 SV=4	FLNA	3	36.538	16.754	27.9061	331.383	240.713	69.5175
sp|P35579|MYH9_HUMAN	Myosin-9 OS=Homo sapiens GN=MYH9 PE=1 SV=4	MYH9	1	22.1244	17.2768	25.0425	109.165	94.0027	38.439
tr|C9JWC3|C9JWC3_HUMAN	Sorbin and SH3 domain-containing protein 2 (Fragment) OS=Homo sapiens GN=SORBS2 PE=2 SV=1	SORBS2	1	0	0	1.71538	87.991	69.5145	53.5808
tr|K7EJH8|K7EJH8_HUMAN	Alpha-actinin-4 (Fragment) OS=Homo sapiens GN=ACTN4 PE=2 SV=1	ACTN4	1	2.70833	1.05944	3.77724	165.906	63.754	73.5876
sp|O15273|TELT_HUMAN	Telethonin OS=Homo sapiens GN=TCAP PE=1 SV=1	TCAP	1	0	0	1.80512	40.299	54.9328	32.3292
sp|Q9UMS6|SYNP2_HUMAN	Synaptopodin-2 OS=Homo sapiens GN=SYNPO2 PE=1 SV=2	SYNPO2	4	36.5636	20.4559	32.7472	575.155	461.667	877.435
sp|P02751-15|FINC_HUMAN	Isoform 15 of Fibronectin OS=Homo sapiens GN=FN1	FN1	2	22.1585	75.8002	122.181	147.242	106.419	151.077
sp|P49327|FAS_HUMAN	Fatty acid synthase OS=Homo sapiens GN=FASN PE=1 SV=3	FASN	2	85.6688	68.9387	72.9159	135.104	104.59	55.7552
sp|P07737|PROF1_HUMAN	Profilin-1 OS=Homo sapiens GN=PFN1 PE=1 SV=2	PFN1	1	32.059	26.156	69.8828	70.687	67.0343	51.2047
sp|P11498|PYC_HUMAN	Pyruvate carboxylase, mitochondrial OS=Homo sapiens GN=PC PE=1 SV=2	PC	25	1884.64	3295.88	634.004	767.115	1165.67	167.809
sp|P05165|PCCA_HUMAN	Propionyl-CoA carboxylase alpha chain, mitochondrial OS=Homo sapiens GN=PCCA PE=1 SV=4	PCCA	16	2069.21	2483.23	1188.01	582.201	418.422	127.181
sp|P13533|MYH6_HUMAN	Myosin-6 OS=Homo sapiens GN=MYH6 PE=1 SV=5	MYH6	13	294.903	228.667	502.498	1239.55	746.574	735.781
sp|Q96RQ3|MCCA_HUMAN	Methylcrotonoyl-CoA carboxylase subunit alpha, mitochondrial OS=Homo sapiens GN=MCCC1 PE=1 SV=3	MCCC1	13	1554.61	1998.1	524.535	551.852	338.069	64.9105
sp|Q8WZ42-6|TITIN_HUMAN	Isoform 6 of Titin OS=Homo sapiens GN=TTN	TTN	10	38.5191	26.1299	49.4253	2257.37	1468	903.039
sp|P16402|H13_HUMAN	Histone H1.3 OS=Homo sapiens GN=HIST1H1D PE=1 SV=2	HIST1H1D	4	249.614	169.522	327.421	210.387	134.807	236.098
sp|P62736|ACTA_HUMAN	Actin, aortic smooth muscle OS=Homo sapiens GN=ACTA2 PE=1 SV=1	ACTA2	3	74.9793	84.4811	180.903	223.36	146.996	121.553
sp|Q8WZ42-12|TITIN_HUMAN	Isoform 12 of Titin OS=Homo sapiens GN=TTN	TTN	128	938.969	662.507	1142.78	20749.1	12806.5	6562.52
sp|O95425|SVIL_HUMAN	Supervillin OS=Homo sapiens GN=SVIL PE=1 SV=2	SVIL	18	189.742	129.404	143.175	2574.76	1802.55	1841.83
sp|Q14315|FLNC_HUMAN	Filamin-C OS=Homo sapiens GN=FLNC PE=1 SV=3	FLNC	15	122.384	76.8785	127.265	2162.14	1430.07	598.732
sp|Q13085-4|ACACA_HUMAN	Isoform 4 of Acetyl-CoA carboxylase 1 OS=Homo sapiens GN=ACACA	ACACA	12	1102.86	1335.28	412.057	424.738	345.288	84.5519
sp|O76041|NEBL_HUMAN	Nebulette OS=Homo sapiens GN=NEBL PE=1 SV=1	NEBL	11	214.026	157.955	171.086	1640.07	834.589	616.252
sp|Q9Y5K6|CD2AP_HUMAN	CD2-associated protein OS=Homo sapiens GN=CD2AP PE=1 SV=1	CD2AP	10	94.2432	54.5532	85.9863	1936.82	1061.47	678.752
sp|P36578|RL4_HUMAN	60S ribosomal protein L4 OS=Homo sapiens GN=RPL4 PE=1 SV=5	RPL4	8	293.725	289.411	280.618	411.097	343.881	341.879
sp|P62750|RL23A_HUMAN	60S ribosomal protein L23a OS=Homo sapiens GN=RPL23A PE=1 SV=1	RPL23A	8	435.695	339.771	557.02	490.714	276.268	375.829
sp|P68363|TBA1B_HUMAN	Tubulin alpha-1B chain OS=Homo sapiens GN=TUBA1B PE=1 SV=1	TUBA1B	8	231.259	224.912	382.7	756.94	544.595	315.271
sp|O00151|PDLI1_HUMAN	PDZ and LIM domain protein 1 OS=Homo sapiens GN=PDLIM1 PE=1 SV=4	PDLIM1	6	2.61505	2.39816	24.2018	983.173	430.519	780.963
sp|P55196-5|AFAD_HUMAN	Isoform 5 of Afadin OS=Homo sapiens GN=MLLT4	MLLT4	6	34.8936	26.2511	37.967	680.086	435.559	271.863
sp|Q07157-2|ZO1_HUMAN	Isoform Short of Tight junction protein ZO-1 OS=Homo sapiens GN=TJP1	TJP1	6	14.8152	9.20354	24.1426	1035.85	747.541	506.761
sp|O14639|ABLM1_HUMAN	Actin-binding LIM protein 1 OS=Homo sapiens GN=ABLIM1 PE=1 SV=3	ABLIM1	5	74.7757	39.0857	51.0496	586.93	402.819	603.735
sp|O75367|H2AY_HUMAN	Core histone macro-H2A.1 OS=Homo sapiens GN=H2AFY PE=1 SV=4	H2AFY	5	263.013	142.305	186.805	364.148	184.194	212.906
sp|P18621-3|RL17_HUMAN	Isoform 3 of 60S ribosomal protein L17 OS=Homo sapiens GN=RPL17	RPL17	5	399.549	357.387	437.293	576.428	357.819	376.064
sp|Q9NPC6|MYOZ2_HUMAN	Myozenin-2 OS=Homo sapiens GN=MYOZ2 PE=1 SV=1	MYOZ2	5	2.14837	4.54872	7.28648	689.933	477.975	734.996
sp|O14531|DPYL4_HUMAN	Dihydropyrimidinase-related protein 4 OS=Homo sapiens GN=DPYSL4 PE=1 SV=2	DPYSL4	4	12.7302	9.44907	16.8796	624.397	333.607	369.729
sp|P00338-3|LDHA_HUMAN	Isoform 3 of L-lactate dehydrogenase A chain OS=Homo sapiens GN=LDHA	LDHA	4	193.385	213.925	158.13	351.065	319.072	161.18
sp|P07305|H10_HUMAN	Histone H1.0 OS=Homo sapiens GN=H1F0 PE=1 SV=3	H1F0	4	171.43	201.072	170.164	208.115	108.83	151.316
sp|P21741|MK_HUMAN	Midkine OS=Homo sapiens GN=MDK PE=1 SV=1	MDK	4	155.819	111.64	196.617	128.649	71.875	121.452
sp|P62241|RS8_HUMAN	40S ribosomal protein S8 OS=Homo sapiens GN=RPS8 PE=1 SV=2	RPS8	4	184.147	137.422	160.544	143.343	91.5947	102.996
sp|P62861|RS30_HUMAN	40S ribosomal protein S30 OS=Homo sapiens GN=FAU PE=1 SV=1	FAU	4	295.189	370.693	276.477	209.206	302.724	307.792
sp|Q14247|SRC8_HUMAN	Src substrate cortactin OS=Homo sapiens GN=CTTN PE=1 SV=2	CTTN	4	70.1228	57.8202	54.3379	755.753	527.291	543.647
sp|Q8WX93|PALLD_HUMAN	Palladin OS=Homo sapiens GN=PALLD PE=1 SV=3	PALLD	4	10.2741	2.78658	16.7767	373.045	254.585	287.727
sp|Q9BVP2|GNL3_HUMAN	Guanine nucleotide-binding protein-like 3 OS=Homo sapiens GN=GNL3 PE=1 SV=2	GNL3	4	174.975	228.28	129.885	113.678	152.236	121.557
sp|Q9Y2D5-4|AKAP2_HUMAN	Isoform 2 of A-kinase anchor protein 2 OS=Homo sapiens GN=AKAP2	AKAP2	4	108.608	64.823	80.8812	630.209	296.37	128.09
sp|P07355-2|ANXA2_HUMAN	Isoform 2 of Annexin A2 OS=Homo sapiens GN=ANXA2	ANXA2	3	50.73	32.3907	41.0044	281.876	203.182	241.667
sp|P16401|H15_HUMAN	Histone H1.5 OS=Homo sapiens GN=HIST1H1B PE=1 SV=3	HIST1H1B	3	189.538	135.915	193.961	175.22	68.4929	128.614
sp|P18124|RL7_HUMAN	60S ribosomal protein L7 OS=Homo sapiens GN=RPL7 PE=1 SV=1	RPL7	3	74.7344	102.654	115.623	151.159	108.019	104.208
sp|P62910|RL32_HUMAN	60S ribosomal protein L32 OS=Homo sapiens GN=RPL32 PE=1 SV=2	RPL32	3	114.996	120.664	124.751	143.851	139.411	162.028
sp|Q07955-2|SRSF1_HUMAN	Isoform ASF-2 of Serine/arginine-rich splicing factor 1 OS=Homo sapiens GN=SRSF1	SRSF1	3	119.624	152.61	108.034	113.506	120.301	119.88
sp|Q08043|ACTN3_HUMAN	Alpha-actinin-3 OS=Homo sapiens GN=ACTN3 PE=1 SV=2	ACTN3	3	77.2877	52.7037	64.7208	377.617	195.773	189.321
sp|Q0ZGT2|NEXN_HUMAN	Nexilin OS=Homo sapiens GN=NEXN PE=1 SV=1	NEXN	3	76.0509	36.545	65.1467	298.856	185.677	228.858
sp|Q13813-3|SPTN1_HUMAN	Isoform 3 of Spectrin alpha chain, non-erythrocytic 1 OS=Homo sapiens GN=SPTAN1	SPTAN1	3	45.4164	26.2933	47.2473	990.966	795.388	301.381
sp|Q14498|RBM39_HUMAN	RNA-binding protein 39 OS=Homo sapiens GN=RBM39 PE=1 SV=2	RBM39	3	68.0593	65.8156	72.5932	71.9432	66.8896	215.244
sp|Q86TC9|MYPN_HUMAN	Myopalladin OS=Homo sapiens GN=MYPN PE=1 SV=2	MYPN	3	22.4202	12.5444	24.5093	427.002	216.604	325.745
sp|Q93052|LPP_HUMAN	Lipoma-preferred partner OS=Homo sapiens GN=LPP PE=1 SV=1	LPP	3	33.3652	36.3253	26.35	366.505	279.4	223.929
sp|Q9BR76|COR1B_HUMAN	Coronin-1B OS=Homo sapiens GN=CORO1B PE=1 SV=1	CORO1B	3	22.5964	11.6581	23.0001	489.685	293.435	250.056
sp|Q9Y2J2|E41L3_HUMAN	Band 4.1-like protein 3 OS=Homo sapiens GN=EPB41L3 PE=1 SV=2	EPB41L3	3	42.8758	35.8595	31.4554	366.49	231.02	186.259
sp|Q9Y2X3|NOP58_HUMAN	Nucleolar protein 58 OS=Homo sapiens GN=NOP58 PE=1 SV=1	NOP58	3	164.559	120.117	189.722	194.391	111.937	146.841
sp|O00571|DDX3X_HUMAN	ATP-dependent RNA helicase DDX3X OS=Homo sapiens GN=DDX3X PE=1 SV=3	DDX3X	2	15.3592	14.139	21.0152	159.726	124.595	129.126
sp|O00763|ACACB_HUMAN	Acetyl-CoA carboxylase 2 OS=Homo sapiens GN=ACACB PE=1 SV=3	ACACB	2	114.675	132.714	41.4349	44.4777	43.2113	11.4887
sp|O75663|TIPRL_HUMAN	TIP41-like protein OS=Homo sapiens GN=TIPRL PE=1 SV=2	TIPRL	2	23.8589	16.6501	16.6377	236.117	146.078	58.2932
sp|O94832|MYO1D_HUMAN	Unconventional myosin-Id OS=Homo sapiens GN=MYO1D PE=1 SV=2	MYO1D	2	31.0753	26.5668	41.7996	376.83	115.15	84.4749
sp|P07437|TBB5_HUMAN	Tubulin beta chain OS=Homo sapiens GN=TUBB PE=1 SV=2	TUBB	2	54.3649	40.8087	58.1501	104.165	60.1496	54.4732
sp|P11532|DMD_HUMAN	Dystrophin OS=Homo sapiens GN=DMD PE=1 SV=3	DMD	2	8.74585	7.28796	14.6978	324.813	220.157	92.8488
sp|P14618|KPYM_HUMAN	Pyruvate kinase PKM OS=Homo sapiens GN=PKM PE=1 SV=4	PKM	2	96.8714	66.8622	124.891	270.796	177.51	102.142
sp|P15880|RS2_HUMAN	40S ribosomal protein S2 OS=Homo sapiens GN=RPS2 PE=1 SV=2	RPS2	2	40.9454	40.5677	97.768	152.19	96.7028	74.9295
sp|P20908|CO5A1_HUMAN	Collagen alpha-1(V) chain OS=Homo sapiens GN=COL5A1 PE=1 SV=3	COL5A1	2	32.6783	63.0248	114.231	167.584	57.5281	151.771
sp|P23528|COF1_HUMAN	Cofilin-1 OS=Homo sapiens GN=CFL1 PE=1 SV=3	CFL1	2	36.0441	31.9635	114.904	219.02	141.804	122.547
sp|P46109|CRKL_HUMAN	Crk-like protein OS=Homo sapiens GN=CRKL PE=1 SV=1	CRKL	2	39.4761	47.0464	23.5714	197.379	100.79	25.5953
sp|P46776|RL27A_HUMAN	60S ribosomal protein L27a OS=Homo sapiens GN=RPL27A PE=1 SV=2	RPL27A	2	52.3715	68.242	41.7942	40.618	46.8948	53.9784
sp|P47914|RL29_HUMAN	60S ribosomal protein L29 OS=Homo sapiens GN=RPL29 PE=1 SV=2	RPL29	2	119.694	147.89	119.521	81.1337	91.8705	119.035
sp|P60709|ACTB_HUMAN	Actin, cytoplasmic 1 OS=Homo sapiens GN=ACTB PE=1 SV=1	ACTB	2	49.8437	44.692	93.7932	76.2169	92.6312	62.4802
sp|P61313|RL15_HUMAN	60S ribosomal protein L15 OS=Homo sapiens GN=RPL15 PE=1 SV=2	RPL15	2	108.174	82.2854	137.639	203.692	161.043	105.524
sp|P61353|RL27_HUMAN	60S ribosomal protein L27 OS=Homo sapiens GN=RPL27 PE=1 SV=2	RPL27	2	71.2345	88.2187	73.0617	78.6434	76.8124	75.2933
sp|P62081|RS7_HUMAN	40S ribosomal protein S7 OS=Homo sapiens GN=RPS7 PE=1 SV=1	RPS7	2	60.5929	50.2664	94.4857	120.599	69.2935	94.6364
sp|P62854|RS26_HUMAN	40S ribosomal protein S26 OS=Homo sapiens GN=RPS26 PE=1 SV=3	RPS26	2	48.6362	44.8917	62.3668	72.6617	55.1745	56.7602
sp|P62899-2|RL31_HUMAN	Isoform 2 of 60S ribosomal protein L31 OS=Homo sapiens GN=RPL31	RPL31	2	78.3677	57.4411	75.2627	121.782	69.7856	60.3169
sp|P78527|PRKDC_HUMAN	DNA-dependent protein kinase catalytic subunit OS=Homo sapiens GN=PRKDC PE=1 SV=3	PRKDC	2	39.6589	40.1628	56.9573	92.5878	60.8542	43.6465
sp|P84098|RL19_HUMAN	60S ribosomal protein L19 OS=Homo sapiens GN=RPL19 PE=1 SV=1	RPL19	2	108.003	203.752	95.6137	84.0743	70.1731	87.8041
sp|Q02878|RL6_HUMAN	60S ribosomal protein L6 OS=Homo sapiens GN=RPL6 PE=1 SV=3	RPL6	2	99.3081	68.1793	85.7312	88.7571	48.4602	52.129
sp|Q14896|MYPC3_HUMAN	Myosin-binding protein C, cardiac-type OS=Homo sapiens GN=MYBPC3 PE=1 SV=4	MYBPC3	2	41.6784	34.2845	43.3379	158.042	87.9083	58.986
sp|Q5T4S7-2|UBR4_HUMAN	Isoform 2 of E3 ubiquitin-protein ligase UBR4 OS=Homo sapiens GN=UBR4	UBR4	2	30.7941	30.219	36.7316	115.031	95.8524	63.7082
sp|Q86TP1|PRUNE_HUMAN	Protein prune homolog OS=Homo sapiens GN=PRUNE PE=1 SV=2	PRUNE	2	4.05398	6.10164	11.3666	329.809	194.368	92.1772
sp|Q8WWI1-2|LMO7_HUMAN	Isoform 2 of LIM domain only protein 7 OS=Homo sapiens GN=LMO7	LMO7	2	72.8087	82.0747	36.4043	212.481	140.348	86.219
sp|Q92616|GCN1L_HUMAN	Translational activator GCN1 OS=Homo sapiens GN=GCN1L1 PE=1 SV=6	GCN1L1	2	37.3873	31.7345	81.5948	215.179	180.435	111.717
sp|Q99439|CNN2_HUMAN	Calponin-2 OS=Homo sapiens GN=CNN2 PE=1 SV=4	CNN2	2	3.17458	0	9.22544	357.867	255.602	260.131
sp|Q9BRT6|LLPH_HUMAN	Protein LLP homolog OS=Homo sapiens GN=LLPH PE=2 SV=1	LLPH	2	54.2321	50.7017	45.3409	89.0505	76.5021	64.0627
sp|Q9P2B4|CT2NL_HUMAN	CTTNBP2 N-terminal-like protein OS=Homo sapiens GN=CTTNBP2NL PE=1 SV=2	CTTNBP2NL	2	11.913	6.33635	10.5504	170.491	133.372	69.1076
sp|Q9ULV4-3|COR1C_HUMAN	Isoform 3 of Coronin-1C OS=Homo sapiens GN=CORO1C	CORO1C	2	8.85977	4.19326	9.72212	284.916	164.657	82.9336
sp|Q9Y6M1|IF2B2_HUMAN	Insulin-like growth factor 2 mRNA-binding protein 2 OS=Homo sapiens GN=IGF2BP2 PE=1 SV=2	IGF2BP2	2	32.4322	31.1593	93.3027	152.644	111.092	102.955
tr|D6RE05|D6RE05_HUMAN	Muscular LMNA-interacting protein OS=Homo sapiens GN=MLIP PE=2 SV=1	MLIP	2	2.49893	4.77592	12.0709	345.757	257.051	183.448
tr|F5GWP8|F5GWP8_HUMAN	Junction plakoglobin OS=Homo sapiens GN=JUP PE=2 SV=1	JUP	2	60.7817	34.3557	42.2359	82.7719	60.5987	42.6154
sp|O00567|NOP56_HUMAN	Nucleolar protein 56 OS=Homo sapiens GN=NOP56 PE=1 SV=4	NOP56	1	22.2627	17.2967	13.8456	74.0873	33.4019	38.2129
sp|O14617-5|AP3D1_HUMAN	Isoform 5 of AP-3 complex subunit delta-1 OS=Homo sapiens GN=AP3D1	AP3D1	1	73.0368	54.2548	43.4679	64.4776	28.5736	30.1155
sp|O15523|DDX3Y_HUMAN	ATP-dependent RNA helicase DDX3Y OS=Homo sapiens GN=DDX3Y PE=1 SV=2	DDX3Y	1	11.145	5.71998	10.745	154.807	85.8891	117.324
sp|O95817|BAG3_HUMAN	BAG family molecular chaperone regulator 3 OS=Homo sapiens GN=BAG3 PE=1 SV=3	BAG3	1	7.43421	5.64048	7.25499	25.1828	93.6087	53.8181
sp|P04792|HSPB1_HUMAN	Heat shock protein beta-1 OS=Homo sapiens GN=HSPB1 PE=1 SV=2	HSPB1	1	37.3066	23.7644	47.0596	135.686	110.498	88.8453
sp|P05166-2|PCCB_HUMAN	Isoform 2 of Propionyl-CoA carboxylase beta chain, mitochondrial OS=Homo sapiens GN=PCCB	PCCB	1	187.181	172.561	130.6	69.3939	50.4242	24.6701
sp|P07195|LDHB_HUMAN	L-lactate dehydrogenase B chain OS=Homo sapiens GN=LDHB PE=1 SV=2	LDHB	1	34.0715	24.6923	36.7249	98.5756	70.2322	41.2581
sp|P08237-3|K6PF_HUMAN	Isoform 3 of 6-phosphofructokinase, muscle type OS=Homo sapiens GN=PFKM	PFKM	1	35.619	58.5889	30.4845	49.409	31.0502	26.8619
sp|P08238|HS90B_HUMAN	Heat shock protein HSP 90-beta OS=Homo sapiens GN=HSP90AB1 PE=1 SV=4	HSP90AB1	1	37.0642	43.7832	69.9479	78.8822	76.1981	51.4517
sp|P11216|PYGB_HUMAN	Glycogen phosphorylase, brain form OS=Homo sapiens GN=PYGB PE=1 SV=5	PYGB	1	22.1217	21.4213	27.1311	44.2892	38.5271	23.4356
sp|P11387|TOP1_HUMAN	DNA topoisomerase 1 OS=Homo sapiens GN=TOP1 PE=1 SV=2	TOP1	1	33.5119	33.4946	25.1509	35.5518	33.003	26.6186
sp|P12236|ADT3_HUMAN	ADP/ATP translocase 3 OS=Homo sapiens GN=SLC25A6 PE=1 SV=4	SLC25A6	1	60.3445	33.0105	47.894	92.5295	22.8671	27.384
sp|P12829|MYL4_HUMAN	Myosin light chain 4 OS=Homo sapiens GN=MYL4 PE=1 SV=3	MYL4	1	2.61405	2.02801	13.5537	181.435	115.326	154.618
sp|P12883|MYH7_HUMAN	Myosin-7 OS=Homo sapiens GN=MYH7 PE=1 SV=5	MYH7	1	44.2975	45.6318	65.3145	149.39	101.462	76.7775
sp|P13639|EF2_HUMAN	Elongation factor 2 OS=Homo sapiens GN=EEF2 PE=1 SV=4	EEF2	1	21.0428	17.9806	28.9529	45.9513	47.3872	25.5101
sp|P20671|H2A1D_HUMAN	Histone H2A type 1-D OS=Homo sapiens GN=HIST1H2AD PE=1 SV=2	HIST1H2AD	1	29.1609	16.3819	42.6005	20.7652	12.0454	24.8476
sp|P23246|SFPQ_HUMAN	Splicing factor, proline- and glutamine-rich OS=Homo sapiens GN=SFPQ PE=1 SV=2	SFPQ	1	58.6827	36.1433	50.7291	26.438	34.6766	92.2357
sp|P24752|THIL_HUMAN	Acetyl-CoA acetyltransferase, mitochondrial OS=Homo sapiens GN=ACAT1 PE=1 SV=1	ACAT1	1	49.1546	43.7647	50.0282	53.4585	40.0026	34.5338
sp|P26641|EF1G_HUMAN	Elongation factor 1-gamma OS=Homo sapiens GN=EEF1G PE=1 SV=3	EEF1G	1	36.9777	34.0863	51.5315	75.1551	71.5495	50.0776
sp|P30084|ECHM_HUMAN	Enoyl-CoA hydratase, mitochondrial OS=Homo sapiens GN=ECHS1 PE=1 SV=4	ECHS1	1	30.6791	35.8425	28.4414	34.497	28.2488	20.9191
sp|P35221|CTNA1_HUMAN	Catenin alpha-1 OS=Homo sapiens GN=CTNNA1 PE=1 SV=1	CTNNA1	1	0	1.57863	2.28615	86.3269	77.7651	42.9886
sp|P35222|CTNB1_HUMAN	Catenin beta-1 OS=Homo sapiens GN=CTNNB1 PE=1 SV=1	CTNNB1	1	21.8106	20.9719	20.6199	176.96	166.367	62.2994
sp|P42704|LPPRC_HUMAN	Leucine-rich PPR motif-containing protein, mitochondrial OS=Homo sapiens GN=LRPPRC PE=1 SV=3	LRPPRC	1	73.673	47.2496	47.9301	35.3861	26.8948	33.5803
sp|P42766|RL35_HUMAN	60S ribosomal protein L35 OS=Homo sapiens GN=RPL35 PE=1 SV=2	RPL35	1	24.9848	33.97	31.1003	28.592	45.336	45.3371
sp|P43243|MATR3_HUMAN	Matrin-3 OS=Homo sapiens GN=MATR3 PE=1 SV=2	MATR3	1	13.5227	16.0597	32.8121	30.5176	26.081	23.2948
sp|P46108|CRK_HUMAN	Adapter molecule crk OS=Homo sapiens GN=CRK PE=1 SV=2	CRK	1	2.09289	0	0	131.952	86.4467	33.0495
sp|P46778|RL21_HUMAN	60S ribosomal protein L21 OS=Homo sapiens GN=RPL21 PE=1 SV=2	RPL21	1	27.1812	22.1724	38.2972	49.0391	34.1464	32.0417
sp|P47756|CAPZB_HUMAN	F-actin-capping protein subunit beta OS=Homo sapiens GN=CAPZB PE=1 SV=4	CAPZB	1	11.3664	8.98952	13.1971	141.513	101.032	62.3185
sp|P48729|KC1A_HUMAN	Casein kinase I isoform alpha OS=Homo sapiens GN=CSNK1A1 PE=1 SV=2	CSNK1A1	1	2.14423	0	2.51699	77.6417	50.757	69.9702
sp|P48735|IDHP_HUMAN	Isocitrate dehydrogenase [NADP], mitochondrial OS=Homo sapiens GN=IDH2 PE=1 SV=2	IDH2	1	70.7698	60.6252	79.6405	70.1379	45.1556	37.5996
sp|P49023-3|PAXI_HUMAN	Isoform Gamma of Paxillin OS=Homo sapiens GN=PXN	PXN	1	3.91021	0	6.92448	239.96	185.166	43.4504
sp|P49207|RL34_HUMAN	60S ribosomal protein L34 OS=Homo sapiens GN=RPL34 PE=1 SV=3	RPL34	1	46.98	37.2402	43.3325	44.9043	26.0078	35.8156
sp|P50461|CSRP3_HUMAN	Cysteine and glycine-rich protein 3 OS=Homo sapiens GN=CSRP3 PE=1 SV=1	CSRP3	1	2.35124	0	3.00633	134.423	50.8251	144.825
sp|P52943|CRIP2_HUMAN	Cysteine-rich protein 2 OS=Homo sapiens GN=CRIP2 PE=1 SV=1	CRIP2	1	19.551	10.9411	10.6054	128.487	73.2232	153.8
sp|P53618|COPB_HUMAN	Coatomer subunit beta OS=Homo sapiens GN=COPB1 PE=1 SV=3	COPB1	1	26.3237	35.2417	28.4565	76.0127	84.0723	42.35
sp|P53621-2|COPA_HUMAN	Isoform 2 of Coatomer subunit alpha OS=Homo sapiens GN=COPA	COPA	1	71.5063	75.3941	128.052	152.595	172.975	100.765
sp|P54136|SYRC_HUMAN	Arginine--tRNA ligase, cytoplasmic OS=Homo sapiens GN=RARS PE=1 SV=2	RARS	1	12.5377	9.7716	15.7728	86.4695	79.0967	16.0057
sp|P60174|TPIS_HUMAN	Triosephosphate isomerase OS=Homo sapiens GN=TPI1 PE=1 SV=3	TPI1	1	24.5578	20.1186	31.2798	68.6919	37.0119	30.4027
sp|P61254|RL26_HUMAN	60S ribosomal protein L26 OS=Homo sapiens GN=RPL26 PE=1 SV=1	RPL26	1	31.2996	23.1731	31.9343	37.7396	18.9278	20.6389
sp|P61978-2|HNRPK_HUMAN	Isoform 2 of Heterogeneous nuclear ribonucleoprotein K OS=Homo sapiens GN=HNRNPK	HNRNPK	1	9.64888	10.5036	38.733	82.3273	42.9554	80.9196
sp|P62266|RS23_HUMAN	40S ribosomal protein S23 OS=Homo sapiens GN=RPS23 PE=1 SV=3	RPS23	1	30.652	41.9258	38.2431	27.7326	31.4638	26.0636
sp|P62424|RL7A_HUMAN	60S ribosomal protein L7a OS=Homo sapiens GN=RPL7A PE=1 SV=2	RPL7A	1	23.8594	30.2843	23.5272	20.6039	13.6651	21.4449
sp|P62753|RS6_HUMAN	40S ribosomal protein S6 OS=Homo sapiens GN=RPS6 PE=1 SV=1	RPS6	1	31.61	23.7194	41.8222	50.5188	18.196	24.9823
sp|P62826|RAN_HUMAN	GTP-binding nuclear protein Ran OS=Homo sapiens GN=RAN PE=1 SV=3	RAN	1	24.3959	18.2156	38.7688	70.2559	53.1246	33.5201
sp|P62913|RL11_HUMAN	60S ribosomal protein L11 OS=Homo sapiens GN=RPL11 PE=1 SV=2	RPL11	1	34.0161	30.5945	41.1921	65.9471	56.366	33.848
sp|P62917|RL8_HUMAN	60S ribosomal protein L8 OS=Homo sapiens GN=RPL8 PE=1 SV=2	RPL8	1	37.5568	32.2088	43.8041	59.9679	24.0095	22.3572
sp|P78362-2|SRPK2_HUMAN	Isoform 2 of SRSF protein kinase 2 OS=Homo sapiens GN=SRPK2	SRPK2	1	19.3854	13.7881	20.7713	37.0307	25.7818	36.39
sp|P83731|RL24_HUMAN	60S ribosomal protein L24 OS=Homo sapiens GN=RPL24 PE=1 SV=1	RPL24	1	41.1389	18.3256	23.2821	29.0448	9.9319	15.5091
sp|P83881|RL36A_HUMAN	60S ribosomal protein L36a OS=Homo sapiens GN=RPL36A PE=1 SV=2	RPL36A	1	65.8631	45.4659	59.1142	46.6851	41.2166	45.5826
sp|Q01813|K6PP_HUMAN	6-phosphofructokinase type C OS=Homo sapiens GN=PFKP PE=1 SV=2	PFKP	1	30.3333	24.263	30.7624	58.8539	44.8988	27.4572
sp|Q01995|TAGL_HUMAN	Transgelin OS=Homo sapiens GN=TAGLN PE=1 SV=4	TAGLN	1	0	1.53727	4.40142	74.509	77.709	114.623
sp|Q02040|AK17A_HUMAN	A-kinase anchor protein 17A OS=Homo sapiens GN=AKAP17A PE=1 SV=2	AKAP17A	1	55.1258	45.4966	46.4619	46.2081	38.4061	46.1033
sp|Q05519|SRS11_HUMAN	Serine/arginine-rich splicing factor 11 OS=Homo sapiens GN=SRSF11 PE=1 SV=1	SRSF11	1	39.9592	31.9894	42.1439	31.6677	33.5304	102.335
sp|Q07020|RL18_HUMAN	60S ribosomal protein L18 OS=Homo sapiens GN=RPL18 PE=1 SV=2	RPL18	1	49.6787	59.0014	65.464	61.6606	63.7298	50.7555
sp|Q08211|DHX9_HUMAN	ATP-dependent RNA helicase A OS=Homo sapiens GN=DHX9 PE=1 SV=4	DHX9	1	19.1478	13.2838	48.8954	26.4105	25.7175	21.7585
sp|Q13243|SRSF5_HUMAN	Serine/arginine-rich splicing factor 5 OS=Homo sapiens GN=SRSF5 PE=1 SV=1	SRSF5	1	33.5285	36.968	30.5697	38.9305	33.0296	29.3516
sp|Q13428-4|TCOF_HUMAN	Isoform 4 of Treacle protein OS=Homo sapiens GN=TCOF1	TCOF1	1	27.8996	22.3836	28.4988	37.3832	25.0216	21.9839
sp|Q13557-11|KCC2D_HUMAN	Isoform Delta 11 of Calcium/calmodulin-dependent protein kinase type II subunit delta OS=Homo sapiens GN=CAMK2D	CAMK2D	1	51.0417	26.8781	65.3412	140.303	83.3143	70.2637
sp|Q13796|SHRM2_HUMAN	Protein Shroom2 OS=Homo sapiens GN=SHROOM2 PE=1 SV=1	SHROOM2	1	18.6297	10.6663	14.9858	90.4588	86.6342	58.0859
sp|Q14195-2|DPYL3_HUMAN	Isoform LCRMP-4 of Dihydropyrimidinase-related protein 3 OS=Homo sapiens GN=DPYSL3	DPYSL3	1	12.8597	10.0785	21.3507	379.013	216.735	106.939
sp|Q15121|PEA15_HUMAN	Astrocytic phosphoprotein PEA-15 OS=Homo sapiens GN=PEA15 PE=1 SV=2	PEA15	1	3.78863	4.2318	8.10599	83.3964	54.8839	79.9719
sp|Q15365|PCBP1_HUMAN	Poly(rC)-binding protein 1 OS=Homo sapiens GN=PCBP1 PE=1 SV=2	PCBP1	1	6.25494	7.35663	11.1027	158.873	98.342	65.4637
sp|Q15366-2|PCBP2_HUMAN	Isoform 2 of Poly(rC)-binding protein 2 OS=Homo sapiens GN=PCBP2	PCBP2	1	6.13486	6.1974	17.2445	111.12	58.0256	49.3784
sp|Q15417|CNN3_HUMAN	Calponin-3 OS=Homo sapiens GN=CNN3 PE=1 SV=1	CNN3	1	0	0	6.39205	97.5876	88.7434	84.5478
sp|Q15942|ZYX_HUMAN	Zyxin OS=Homo sapiens GN=ZYX PE=1 SV=1	ZYX	1	6.93758	1.26172	9.54491	128.548	98.5361	43.6242
sp|Q16851|UGPA_HUMAN	UTP--glucose-1-phosphate uridylyltransferase OS=Homo sapiens GN=UGP2 PE=1 SV=5	UGP2	1	22.2452	17.6252	21.1518	57.5605	40.202	30.6794
sp|Q2M2I8|AAK1_HUMAN	AP2-associated protein kinase 1 OS=Homo sapiens GN=AAK1 PE=1 SV=3	AAK1	1	23.168	12.8599	12.9611	75.2598	50.1949	16.2653
sp|Q5QNW6-2|H2B2F_HUMAN	Isoform 2 of Histone H2B type 2-F OS=Homo sapiens GN=HIST2H2BF	HIST2H2BF	1	198.885	107.783	262.503	172.022	100.554	137.944
sp|Q71DI3|H32_HUMAN	Histone H3.2 OS=Homo sapiens GN=HIST2H3A PE=1 SV=3	HIST2H3A	1	30.5892	15.6989	24.4212	30.0019	11.6589	16.0373
sp|Q8IY81|SPB1_HUMAN	pre-rRNA processing protein FTSJ3 OS=Homo sapiens GN=FTSJ3 PE=1 SV=2	FTSJ3	1	22.5904	20.7228	16.6461	117.44	75.5461	55.5553
sp|Q8IZH2|XRN1_HUMAN	5'-3' exoribonuclease 1 OS=Homo sapiens GN=XRN1 PE=1 SV=1	XRN1	1	2.99249	1.97367	2.41478	159.819	41.1269	16.9594
sp|Q8NC51|PAIRB_HUMAN	Plasminogen activator inhibitor 1 RNA-binding protein OS=Homo sapiens GN=SERBP1 PE=1 SV=2	SERBP1	1	8.29178	5.01325	12.1096	127.748	109.689	135.58
sp|Q92499|DDX1_HUMAN	ATP-dependent RNA helicase DDX1 OS=Homo sapiens GN=DDX1 PE=1 SV=2	DDX1	1	23.0939	14.2875	33.0719	68.3871	45.0268	27.9148
sp|Q96HJ9-2|CG055_HUMAN	Isoform 2 of UPF0562 protein C7orf55 OS=Homo sapiens GN=C7orf55	C7orf55	1	45.6505	25.8051	38.6771	37.9524	27.6813	73.3349
sp|Q99497|PARK7_HUMAN	Protein DJ-1 OS=Homo sapiens GN=PARK7 PE=1 SV=2	PARK7	1	10.9006	12.3263	13.8321	64.6227	47.9432	31.9103
sp|Q99959|PKP2_HUMAN	Plakophilin-2 OS=Homo sapiens GN=PKP2 PE=1 SV=2	PKP2	1	20.4836	16.3221	18.5823	73.6705	44.6902	32.4094
sp|Q9BUF5|TBB6_HUMAN	Tubulin beta-6 chain OS=Homo sapiens GN=TUBB6 PE=1 SV=1	TUBB6	1	32.6345	24.0924	41.3283	67.8169	52.1958	36.4234
sp|Q9NX58|LYAR_HUMAN	Cell growth-regulating nucleolar protein OS=Homo sapiens GN=LYAR PE=1 SV=2	LYAR	1	33.3124	46.9612	25.099	26.2596	31.6943	15.3236
sp|Q9NYF8|BCLF1_HUMAN	Bcl-2-associated transcription factor 1 OS=Homo sapiens GN=BCLAF1 PE=1 SV=2	BCLAF1	1	31.8484	26.5512	36.2894	30.9024	31.459	29.3616
sp|Q9NZE8|RM35_HUMAN	39S ribosomal protein L35, mitochondrial OS=Homo sapiens GN=MRPL35 PE=1 SV=3	MRPL35	1	30.001	37.8056	29.945	26.2859	30.471	43.7197
sp|Q9P0K7-2|RAI14_HUMAN	Isoform 2 of Ankycorbin OS=Homo sapiens GN=RAI14	RAI14	1	0	1.60371	4.36285	114.155	85.0615	27.1788
sp|Q9UBC2-2|EP15R_HUMAN	Isoform 2 of Epidermal growth factor receptor substrate 15-like 1 OS=Homo sapiens GN=EPS15L1	EPS15L1	1	0	1.53292	4.51643	120.381	100.346	41.9764
sp|Q9UKV3|ACINU_HUMAN	Apoptotic chromatin condensation inducer in the nucleus OS=Homo sapiens GN=ACIN1 PE=1 SV=2	ACIN1	1	23.274	25.6001	14.1509	77.8108	75.6333	56.9012
sp|Q9UQ35|SRRM2_HUMAN	Serine/arginine repetitive matrix protein 2 OS=Homo sapiens GN=SRRM2 PE=1 SV=2	SRRM2	1	9.46116	7.28976	8.61627	12.3325	14.324	9.93546
sp|Q9Y3C1|NOP16_HUMAN	Nucleolar protein 16 OS=Homo sapiens GN=NOP16 PE=1 SV=2	NOP16	1	34.6412	25.3902	41.7914	37.0373	30.2495	29.7847
sp|Q9Y450|HBS1L_HUMAN	HBS1-like protein OS=Homo sapiens GN=HBS1L PE=1 SV=1	HBS1L	1	8.92684	6.11774	15.591	74.2186	57.4337	41.183
sp|Q9Y490|TLN1_HUMAN	Talin-1 OS=Homo sapiens GN=TLN1 PE=1 SV=3	TLN1	1	0	0	2.3117	93.0357	79.4997	24.8391
sp|Q9Y4E8|UBP15_HUMAN	Ubiquitin carboxyl-terminal hydrolase 15 OS=Homo sapiens GN=USP15 PE=1 SV=3	USP15	1	3.94364	0	2.98237	91.4149	85.404	21.865
sp|Q9Y4F1-2|FARP1_HUMAN	Isoform 2 of FERM, RhoGEF and pleckstrin domain-containing protein 1 OS=Homo sapiens GN=FARP1	FARP1	1	30.346	23.7908	36.5583	77.8403	47.7067	33.624
sp|Q9Y4G6|TLN2_HUMAN	Talin-2 OS=Homo sapiens GN=TLN2 PE=1 SV=4	TLN2	1	0	1.82463	6.21109	97.0173	91.6719	18.4282
tr|E9PRG8|E9PRG8_HUMAN	Uncharacterized protein C11orf48 OS=Homo sapiens GN=C11orf48 PE=2 SV=1	C11orf48	1	58.0508	53.0563	54.5039	51.8954	32.6504	49.3308
