## Supplemental Table 3 for "Identifying cardiac actinin interactomes reveals sarcomere crosstalk with RNA-binding proteins"

### Sheet: a) Significant proteins hits
Combined significant protein hits from Experiment 1 and 2 (324 hits)
ACTN2
XIRP1
ACTN1 - Isoform 4
LDB3
ACTN4
SORBS2 - Isoform 10
PDLIM5
SYNPO2L - Isoform 2
SORBS2 - Isoform 2
MYH9
SORBS2 - Fragment
ACTN4 - Fragment
TCAP
SYNPO2
FN1 - Isoform 15
MYH6
TTN - Isoform 6
TTN - Isoform 12
SVIL
FLNC
NEBL
CD2AP
PDLIM1
MLLT4 - Isoform 5
TJP1 - Isoform
ABLIM1
MYOZ2
DPYSL4
CTTN
PALLD
AKAP2 - Isoform 2
ANXA2 - Isoform 2
ACTN3
NEXN
SPTAN1 - Isoform 3
MYPN
LPP
CORO1B
EPB41L3
DDX3X
TIPRL
MYO1D
DMD
CFL1
CRKL
MYBPC3
UBR4 - Isoform 2
PRUNE
LMO7 - Isoform 2
GCN1L1
CNN2
CTTNBP2NL
CORO1C - Isoform 3
IGF2BP2
MLIP
NOP56
DDX3Y
BAG3
HSPB1
LDHB
MYL4
MYH7
CTNNA1
CTNNB1
CRK
CAPZB
CSNK1A1
PXN - Isoform gamma
CSRP3
CRIP2
COPB1
RARS
HNRNPK - Isoform 2
TAGLN
CAMK2D - Isoform delta 11
SHROOM2
DPYSL3 - Isoform
PEA15
PCBP1
PCBP2 - Isoform 2
CNN3
ZYX
AAK1
FTSJ3
XRN1
SERBP1
PARK7
PKP2
RAI14 - Isoform 2
EPS15L1 - Isoform 2
ACIN1
HBS1L
TLN1
USP15
TLN2
ACTN1 - Isoform 3
LDB3 - Isoform 7
HSPA5
FASN
PFN1
NEBL
SPTAN1 - Isoform 2
XIRP2
TJP1
LMO7
NACA
C10orf71
MKL2
MLIP - Isofom 3
SPEG
KANK2
RTN4
SORBS1
ATP2A2 - Isoform 2
VCL
UTRN - Isoform 2
ACTA2
CCDC141
SMTNL2
PKM - Isoform M1
TUBA1B
LUZP1
ATP5A1
FILIP1
RPL6
EEF2
KIAA1217
MACF1
MYL3
EEF1A2
FHL2
DYNC1H1
RPS27A
ANK2
SRSF1
PRPF4B
CLINT1 - Isoform 3
PALM2-AKAP2 - Fragment
PPP1R12A
NES
CCT8
TUBB4B
PFKP
OBSCN - Isoform 3
ERC1
PYGB
SPTBN1
TNRC6B
LYPLA2
RPL17 - Isoform 3
H2AFY2
LUC7L3
HSPA8
RPL7A
EIF4G2
KIAA1671
HSP90AA1 - Isoform 2
EZR
EIF5
LDHA - Isoform 3
EIF4G1 - Isoform 9
FERMT2 - Isoform 3
WIPI2
ENO1
PFKM - Isoform 3
HADHA
PPIA
UGP2
UNC45B
TJP2 - Isoform 7
43352
EPB41L3 - Isoform B
N4BP1
SURF6
ATP1A1
ANXA6
HSP90AB1
TCP1
HK1 - Isoform 3
ANK3
RRP1B
ITSN1
FLJ45252
VCPIP1
PPP1R13B
CTNNA3
NOP16
INPPL1
CSDE1 - Isoform 3
TUBB
SLC25A4
SLC25A6
PKM
RDX - Isoform 5
MYH10 - Isoform 4
MAP1B
IDH2
MRE11A
VCP
EIF4A1
RPL23
HDLBP
MYL7
DST
DBN1 - Isoform 3
RCSD1
SYNPO
ENAH
TTN - Isoform 9
MYO18A
ALPK3
TUBB6
TANC1
SLK
TACC2
CKM
TPM1 - Isoform 9
PGAM1
NEB
RPS3 - Isoform 2
PGM1 - Isoform 2
CCT6A
SUCLG1
PPP1CA - Isoform 2
YWHAE
RPS11
DLG1 - Isoform 2
GAB1 - Isofor 2
STK38
WIPI1
SND1
SHROOM3
DVL3
SORBS1 - Isoform 11
AKAP2 - Isoform 4
MAP4
MLIP - Fragment
OBSCN
PROB1
EIF4G3 - Isoform 3
IDH1
SNAP29
CYB5R3 - Isoform 3
PGK1
CRYAB
HSPA1A
VIM
PYGM
RNH1
PRKAR2A
HSP90B1
RPL35A
TNNI1
UBA1
HNRNPA2B1
AHCY
YWHAQ
LMOD1
SLC8A1
ADD1 - Isoform 3
NUP214 - Isoform 5
STAT3
VDAC2 - Isoform 1
CCT5
TUFM
RPL14
CLCNKA
PGD
NPEPPS
ACTB
RPS20 - Isoform 2
ARF3
YWHAG
RPS14
RAN
SLC25A3
CLTC
CALD1
DHX9
NNT
PICALM
CKAP5 - Isoform 3
UBAP2L - Isoform 5
MAPRE2
SH3D19
NHSL1
CIAPIN1
SCYL2
LARP1
DDX46
TAOK1
NOXA1 - Isoform 2
PHLDB1
ARFGAP2
SMYD1
ADPRHL1
ABCF1
NAV1
FBXO30
WIPF2
LMO7 - Isoform 3
TTN - Isoform 8
CTTNBP2
SMG7 - Isoform 4
TTC28
ELP4 - Isoform 2
ARHGEF17
PPP1R9B
PRMT1
TNKS1BP1
C11orf49 - Isoform 2
PEAK1
TANC2 - Isoform 2
EIF4ENIF1 - Isoform 3
SUCLA2
SYNRG
MAGED2
MTMR6
RUVBL1
NOP58
SMTN
C11orf48
PICALM - Fragment
SORBS1 - Fragment
