## Supplemental Table 4 for "Identifying cardiac actinin interactomes reveals sarcomere crosstalk with RNA-binding proteins"

### Sheet: a) Enriched with Actinin-BirA 
List of significant hits enriched with Actinin-BirA* (294 hits)
ACTN2
XIRP1
ACTN1 - Isoform 3
SORBS2
ACTN4
LDB3 - Isoform 7
SYNPO2L - Isoform 2
PDLIM5
SORBS2 - Fragment
HSPA5
SORBS2 - Isoform 2
LDB3
ACTN4 - Fragment
FASN
PFN1
TTN - Isoform 12
SVIL
TTN - Isoform 6
NEBL
SPTAN1 - Isoform 2
FLNC
MYH6
XIRP2
AKAP2 - Isoform 2
TLN2
TJP1
LMO7
NACA
C10orf71
MKL2
MLIP - Isoform 3
TLN1
MYOZ2
SYNPO2
MYPN
SPEG
KANK2
RTN4
SORBS1
ATP2A2 - Isoform 2
VCL
UTRN - Isoform 2
ACTA2
DMD
SHROOM2
CCDC141
MLLT4 - Isoform 5
MAP4
SMTNL2
EPB41L3
PKM - Isoform M1
TUBA1B
LUZP1
DPYSL4
ATP5A1
PXN - Isoform gamma
FILIP1
RPL6
DPYSL3 - Isoform
PALLD
EEF2
ZYX
KIAA1217
MYH7
CTTN
MACF1
MYL3
EEF1A2
FHL2
DYNC1H1
LPP
USP15
NEXN
CD2AP
PDLIM1
RPS27A
ANK2
SRSF1
PRPF4B
CLINT1 - Isoform 3
AAK1
PALM2-AKAP2 -Fragment
PPP1R12A
BAG3
NES
CCT8
TUBB4B
PFKP
OBSCN - Isoform 3
ERC1
CORO1B
PYGB
CRKL
SPTBN1
MYBPC3
TNRC6B
LYPLA2
RPL17 - Isoform 3
XRN1
H2AFY2
LUC7L3
HSPB1
HSPA8
RPL7A
EIF4G2
KIAA1671
HSP90AA1 - Isoform 2
EZR
EIF5
RAI14 - Isoform 2
ABLIM1
LDHA - Isoform 3
LDHB
EIF4G1 - Isoform 9
FERMT2 - Isoform 3
CTTNBP2NL
WIPI2
NOP56
ENO1
PFKM - Isoform 3
HADHA
PPIA
UGP2
UNC45B
TJP2 - Isoform 7
43352
EPB41L3 - Isoform B
N4BP1
SURF6
ATP1A1
ANXA6
HSP90AB1
TCP1
HK1
ANK3
SPTAN1 - Isoform 3
RRP1B
ITSN1
FLJ45252
VCPIP1
PPP1R13B
CTNNA3
NOP16
INPPL1
CSDE1 - Isoform 3
TUBB
SLC25A4
SLC25A6
MYL4
PKM
RDX - Isoform 5
MYH10 - Isoform 4
CRK
MAP1B
IDH2
MRE11A
CRIP2
VCP
EIF4A1
RPL23
HDLBP
MYL7
DST
DBN1 - Isoform 3
RCSD1
SYNPO
ENAH
TTN - Isoform 9
MYO18A
ALPK3
TUBB6
TANC1
SLK
TIPRL
TACC2
CKM
TPM1 - Isoform 9
PGAM1
NEB
RPS3 - Isoform 2
CFL1
CTNNA1
PGM1 - Isoform 2
CCT6A
CAPZB
CSRP3
SUCLG1
PPP1CA - Isoform 2
YWHAE
RPS11
DLG1 - Isoform 2
GAB1 - Isoform 2
CAMK2D - Isoform delta
STK38
PCBP1
WIPI1
SND1
SHROOM3
DVL3
SORBS1 - Isoform 11
EPS15L1 - Isoform 2
AKAP2 - Isoform 4
MLIP
OBSCN
PROB1
TCAP
EIF4G3 - Isoform 3
IDH1
SNAP29
CYB5R3 - Isoform 3
PGK1
CRYAB
ANXA2
HSPA1A
VIM
PYGM
RNH1
PRKAR2A
HSP90B1
RPL35A
TNNI1
UBA1
HNRNPA2B1
AHCY
YWHAQ
LMOD1
SLC8A1
ADD1 - Isoform 3
NUP214 - Isoform 5
STAT3
VDAC2
CCT5
TUFM
RPL14
CLCNKA
PGD
RARS
NPEPPS
ACTB
RPS20 - Isoform 2
ARF3
YWHAG
RPS14
RAN
SLC25A3
CLTC
CALD1
DHX9
NNT
PICALM
CKAP5 - Isoform 3
UBAP2L - Isoform 5
MAPRE2
SH3D19
NHSL1
CIAPIN1
SCYL2
LARP1
DDX46
TAOK1
NOXA1 - Isoform 2
PHLDB1
ARFGAP2
SMYD1
ADPRHL1
ABCF1
NAV1
FBXO30
WIPF2
LMO7 - Ioform 3
TTN - Isoform 8
CTTNBP2
SMG7 - Isoform 4
TTC28
ELP4 - Isoform 2
ARHGEF17
PPP1R9B
PRMT1
PKP2
TNKS1BP1
C11orf49 - Isoform 2
PEAK1
TANC2 - Isoform 2
EIF4ENIF1 - Isoform 3
SUCLA2
SYNRG
MAGED2
MTMR6
RUVBL1
NOP58
SMTN
C11orf48
PICALM - Fragment
SORBS1 - Fragment

### Sheet: b) Enriched sarcomere assembly
List of significant hits enriched with sarcomere assembly (47 hits)
XIRP1
ACTN1 - Isoform 3
SORBS2 - Isoform 10
ACTN4
LDB3 - Isoform 7
SYNPO2L - Isoform 2
PDLIM5
SORBS2 - Fragment
SORBS2 - Isoform 2
LDB3
ACTN4 - Fragment
SVIL
TTN - Isoform 6
NEBL
FLNC
MYOZ2
MYPN
SORBS1
ACTA2
MLLT4 - Isoform 5
PXN - Isoform gamma
PALLD
ZYX
MYH7
CTTN
MYL3
LPP
NEXN
PDLIM1
MYBPC3
HSPB1
CTTNBP2NL
MYL7
SYNPO
TPM1 - Isoform 9
NEB
CTNNA1
CSRP3
SORBS1 - Isoform 11
TCAP
CRYAB
TNNI1
CALD1
SCYL2
WIPF2
CTTNBP2
SORBS1 - Fragment
