## Supplemental Table 7 for "Identifying cardiac actinin interactomes reveals sarcomere crosstalk with RNA-binding proteins"

### Sheet: Table S6
Name	Sequence	Comment
CRISPR
ACTN2 C-terminal gRNA	GTTCTCTTCCGCQCTCTAACG	gRNA for C-terminal knock-in at ACTN2 locus between HA-L and HA-R
ACTN2 within HA-L Fwd primer	CAGCCATGGAGCAAAGTTAAA	Genotype wildtype ACTN2 locus
ACTN2 within HA-R Rev primer	AGCGCACTATGTCATATACTGT	Genotype wildtype ACTN2 locus
ACTN2 upstream HA-L Fwd primer	ACTGACTGCAAACACGTG	Genotype eGFP knock-in at ACTN2 locus
BirA* Rev primer	GACGAGGTCAGAGGTCTTGT	Genotype eGFP knock-in atACTN2 locus
TNNT2 exon 6 gRNA	AGGCTGAGACCGAGGAGACCAGG	gRNA for generating frameshift mutation at exon 6 of TNNT2
TNNT2 exon 6 Fwd primer	CCATTCTCTGCTCTGGGTTC	Genotype exon 6 of TNNT2 locus
TNNT2 exon 6 Rev primer	GGGCAATCAATGGTTGAATC	Genotype exon 6 of TNNT2 locus
Mammalian Two Hybrid
pACT-Actinin2 Forward	TTGACGCGTTGATATCATCTAGAATGAACCAGATAGAGCCCGGC
pACT-Actinin2 Reverse	GTACCTGCGGCCGCTGCGGCCGCTCACAGATCGCTCTCCCCG
pBind-IGF2BP2 Forward	TTGACGCGTTGATATCATCTAGAATGATGAACAAGCTTTACATCGGGAACC
pBind-IGF2BP2 Reverse	GTACCTGCGGCCGCTGCGGCCGCTCACTTGCTGCGCTGTGAG
pBind-PCBP1 Forward	TTGACGCGTTGATATCATCTAGAATGGATGCCGGTGTGACTGA
pBind-PCBP1 Reverse	GTACCTGCGGCCGCTGCGGCCGCCTAGCTGCACCCCATGCC
pBind-PCBP2 Forward	TTGACGCGTTGATATCATCTAGAATGGACACCGGTGTGATTGAAG
pBind-PCBP2 Reverse	GTACCTGCGGCCGCTGCGGCCGCCTAGCTGCTCCCCATGCC
pBind-SERBP1 Forward	TTGACGCGTTGATATCATCTAGAATGCCTGGGCACTTACAGGAAG
pBind-SERBP1 Reverse	GTACCTGCGGCCGCTGCGGCCGCTTAAGCCAGAGCTGGGAATGC
pBind-RRM domain Forward	TTGACGCGTTGATATCATCTAGAATGATGAACAAGCTTTACATCGGGAACC
pBind-RRM domain Reverse	GTACCTGCGGCCGCTGCGGCCGCTCACTGGGCTCGCTGAGGGG
pBind-KH domain Forward	TTGACGCGTTGATATCATCTAGAATGCGTGGGGACCACTCTTCCC
pBind-KH domain Reverse	GTACCTGCGGCCGCTGCGGCCGCTCACTTGCTGCGCTGTGAG
pACT-AB domain Forward	TTGACGCGTTGATATCATCTAGAATGAACCAGATAGAGCCCGGC
pACT-AB domain Reverse	GTACCTGCGGCCGCTGCGGCCGCTCACACAGCAAGAACCTTACATATCCTGT
pACT-Rod domain Forward	TTGACGCGTTGATATCATCTAGAATGAATCAAGAGAATGAGAGGCTGATGGAAG
pACT-Rod domain Reverse	GTACCTGCGGCCGCTGCGGCCGCTCAGATGCCCTTCGCATCTCTCG
pACT-CamK domain Forward	TTGACGCGTTGATATCATCTAGAATGACCCAGGAGCAGATGAATGAGT
pACT-CamK domain Reverse	GTACCTGCGGCCGCTGCGGCCGCTCATCACAGATCGCTCTCCCCG
pACT-Actinin1 domain Forward	TTGACGCGTTGATATCATCTAGAATGGACCATTATGATTCTCAGCAAACCA
pACT-Actinin1 domain Reverse	GTACCTGCGGCCGCTCTAGATTAGAGGTCACTCTCGCCGTACA
pACT-Actinin3 domain Forward	TTGACGCGTTGATATCATCTAGAATGATGATGGTTATGCAGCCCG
pACT-Actinin3 domain Reverse	GTACCTGCGGCCGCTCTAGATCAAAGGTCGCTCTCCCCA
pACT-Actinin4 domain Forward	TTGACGCGTTGATATCATCTAGAATGGTGGACTACCACGCG
pACT-Actinin4 domain Reverse	GTACCTGCGGCCGCTCTAGATCACAGGTCGCTCTCGC
qPCR Primers
H19 Forward	ATCGGTGCCTCAGCGTTCGG
H19 Reverse	CTGTCCTCGCCGTCACACCG
GPX4 Forward	ACAAGAACGGCTGCGTGGTGAA
GPX4 Reverse	GCCACACACTTGTGGAGCTAGA
NDUFA1 Foward	TAGGTAACGGGGCAGAGATG
NDUFA1 Reverse	GGGGTAGATGGCCATAACTGA
NDUFA8 Foward	ACTGGTCAACAAGTGTGCTTTGG
NDUFA8 Reverse	CACACTCGTCAAACTTTGCCTGC
NDUFA11 Foward	CCTTCCTTGAAGGAGTGGCTAAG
NDUFA11 Reverse	AGCCACCGAGGAAGTAGTTCAG
RPS19 Foward	ACTTCAGCCGAGGCTCCAAGAG
RPS19 Reverse	CTCTTTGTCCCTGAGGTGTCAG
TTN Forward	CTGCTGACTACACCTTTGTGGC
TTN Reverse	GCTCGCTTCTTCAGTACCT
HIST1H1E Foward	CCGAAAAAGGCGAAAGCAGCCA
HIST1H1E Reverse	CGGTCTTTGGTTTAGCCGCCTT
TPM1 Forward	AAAGATGCCCAGGAGAAGCT
TPM1 Reverse	CTCACTCTCATCTGCTGCCT
COX6B1 Forward	AACTGCTGGCAGAACTACCTGG
COX6B1 Reverse	AGAGGGACTGGTACACACGCTG
GAPDH Forward	GTCTCCTCTGACTTCAACAGCG
GAPDH Reverse	ACCACCCTGTTGCTGTAGCCAA
shRNA
IGF2BP2 Forward	CCGGGCGGAAAGAACCATCACTGTGCTCGAGCACAGTGATGGTTCTTTCCGCTTTTTG
IGF2BP2 Reverse	AATTCAAAAAGCGGAAAGAACCATCACTGTGCTCGAGCACAGTGATGGTTCTTTCCGC
